# CRISPR-Cas12a exhibits metal-dependent specificity switching

**DOI:** 10.1101/2023.11.29.569287

**Authors:** Giang T. Nguyen, Michael A. Schelling, Kathryn A. Buscher, Aneisha Sritharan, Dipali G. Sashital

## Abstract

Cas12a is the immune effector of type V-A CRISPR-Cas systems and has been co-opted for genome editing and other biotechnology tools. The specificity of Cas12a has been the subject of extensive investigation both in vitro and in genome editing experiments. However, in vitro studies have often been performed at high magnesium ion concentrations that are inconsistent with the free Mg^2+^ concentrations that would be present in cells. By profiling the specificity of Cas12a orthologs at a range of Mg^2+^ concentrations, we find that Cas12a switches its specificity depending on metal ion concentration. Lowering Mg^2+^ concentration decreases cleavage defects caused by seed mismatches, while increasing the defects caused by PAM-distal mismatches. We show that Cas12a can bind seed mutant targets more rapidly at low Mg^2+^ concentrations, resulting in faster cleavage. In contrast, PAM-distal mismatches cause substantial defects in cleavage following formation of the Cas12a-target complex at low Mg^2+^ concentrations. We observe differences in Cas12a specificity switching between three orthologs that results in variations in the routes of phage escape from Cas12a-mediated immunity. Overall, our results reveal the importance of physiological metal ion conditions on the specificity of Cas effectors that are used in different cellular environments.
