## Supplementary Data 2 for "CRISPR-Cas12a exhibits metal-dependent specificity switching"

### Sheet: Plasmids
Plasmids	Description and order of genes (5' to 3')	Primers	Source	notes
pSV272-FnCas12a	Expression of His6-MBP-TEV-FnCas12a		Murugan et al. JBC, 2021
pSV272-AsCas12a	Expression of His6-MBP-TEV-AsCas12a		Murugan et al. JBC, 2021
pMal-LbCas12a	Expression of MBP-His6-TEV-LbCas12a	GN393, GN394, GN395, GN396	Kim et al. Nat Biotech, 2016	deleted NLS and added stop codon at end of LbCas12a
gene L pLibrary	plasmid library containing mutant gene L targets	library gene L	This study	cloned into a pUC19 vector
gene W pLibrary	plasmid library containing mutant gene W targets	library gene W	This study	cloned into a pUC19 vector
spike-in 1	plasmid containing a spike-in sample	MASA22	This study	cloned into a pUC19 vector
spike-in 2	plasmid containing a spike-in sample	MASA23	This study	cloned into a pUC19 vector
spike-in 3	plasmid containing a spike-in sample	MASA24	This study	cloned into a pUC19 vector
spike-in 4	plasmid containing a spike-in sample	MASA25	This study	cloned into a pUC19 vector
spike-in 5	plasmid containing a spike-in sample	MASA26	This study	cloned into a pUC19 vector
gene W perfect target	plasmid used for individual cleavage reactions	GN399, GN400	This study	cloned into a pUC19 vector
gene L perfect target	plasmid used for individual cleavage reactions	GN275, GN276	Schelling et al. PLOS Biology, 2023	cloned into a pUC19 vector
gene L A2T target	plasmid used for individual cleavage reactions	GN471, GN472	This study	cloned into a pUC19 vector
gene L G17T A19G target	plasmid used for individual cleavage reactions	AS009, AS010	This study	cloned into a pUC19 vector
pACYC pBAD FnCas12a	pBAD promoter - RBS - FnCas12a		Schelling et al. PLOS Biology, 2023	FnCas12a expression plasmid under control of an inducible promoter
pACYC P4 FnCas12a	P4 promoter - RBS - FnCas12a	MAS711, MAS712	Schelling et al. PLOS Biology, 2023	FnCas12a expression plasmid under control of weak, constitutive P4 promoter
pACYC P4 LbCas12a	P4 promoter - RBS - LbCas12a	MAS711, MAS712	This study	LbCas12a expression plasmid under control of weak, constitutive P4 promoter
pACYC P4 AsCas12a	P4 promoter - RBS - AsCas12a	MAS711, MAS712	This study	AsCas12a expression plasmid under control of weak, constitutive P4 promoter
pUC19 Fn cr398	FnCas12a crRNA gene J target perfect	MAS398, MAS380	Schelling et al. PLOS Biology, 2023	crRNA expression plasmid under control of pBAD promoter
pUC19 Fn cr478	FnCas12a crRNA gene L target perfect	MAS478, MAS380	Schelling et al. PLOS Biology, 2023	crRNA expression plasmid under control of pBAD promoter
pUC19 Fn cr657	FnCas12a crRNA gene A target perfect	MAS657, MAS380	This study	crRNA expression plasmid under control of pBAD promoter
pUC19 Fn cr658	FnCas12a crRNA gene W target perfect	MAS658, MAS380	This study	crRNA expression plasmid under control of pBAD promoter
pUC19 Fn cr659	FnCas12a crRNA gene B target perfect	MAS659, MAS380	This study	crRNA expression plasmid under control of pBAD promoter
pUC19 Fn cr660	FnCas12a crRNA gene C target perfect	MAS660, MAS380	This study	crRNA expression plasmid under control of pBAD promoter
pUC19 Fn cr661	FnCas12a crRNA gene D target perfect	MAS661, MAS380	This study	crRNA expression plasmid under control of pBAD promoter
pUC19 Fn cr662	FnCas12a crRNA gene E target perfect	MAS662, MAS380	This study	crRNA expression plasmid under control of pBAD promoter
pUC19 Lb cr406	LbCas12a crRNA gene J target perfect	MAS406, MAS405	This study	crRNA expression plasmid under control of pBAD promoter
pUC19 Lb cr560	LbCas12a crRNA gene L target perfect	MAS560, MAS405	This study	crRNA expression plasmid under control of pBAD promoter
pUC19 Lb cr669	LbCas12a crRNA gene A target perfect	MAS669, MAS405	This study	crRNA expression plasmid under control of pBAD promoter
pUC19 Lb cr670	LbCas12a crRNA gene W target perfect	MAS670, MAS405	This study	crRNA expression plasmid under control of pBAD promoter
pUC19 Lb cr671	LbCas12a crRNA gene B target perfect	MAS671, MAS405	This study	crRNA expression plasmid under control of pBAD promoter
pUC19 Lb cr672	LbCas12a crRNA gene C target perfect	MAS672, MAS405	This study	crRNA expression plasmid under control of pBAD promoter
pUC19 Lb cr673	LbCas12a crRNA gene D target perfect	MAS673, MAS405	This study	crRNA expression plasmid under control of pBAD promoter
pUC19 Lb cr674	LbCas12a crRNA gene E target perfect	MAS674, MAS405	This study	crRNA expression plasmid under control of pBAD promoter
pUC19 As cr402	AsCas12a crRNA gene J target perfect	MAS402, MAS382	This study	crRNA expression plasmid under control of pBAD promoter
pUC19 As cr555	AsCas12a crRNA gene L target perfect	MAS555, MAS382	This study	crRNA expression plasmid under control of pBAD promoter
pUC19 As cr681	AsCas12a crRNA gene A target perfect	MAS681, MAS382	This study	crRNA expression plasmid under control of pBAD promoter
pUC19 As cr682	AsCas12a crRNA gene W target perfect	MAS682, MAS382	This study	crRNA expression plasmid under control of pBAD promoter
pUC19 As cr683	AsCas12a crRNA gene B target perfect	MAS683, MAS382	This study	crRNA expression plasmid under control of pBAD promoter
pUC19 As cr684	AsCas12a crRNA gene C target perfect	MAS684, MAS382	This study	crRNA expression plasmid under control of pBAD promoter
pUC19 As cr685	AsCas12a crRNA gene D target perfect	MAS685, MAS382	This study	crRNA expression plasmid under control of pBAD promoter
pUC19 As cr686	AsCas12a crRNA gene E target perfect	MAS686, MAS382	This study	crRNA expression plasmid under control of pBAD promoter

### Sheet: Primers and oligonucleotides
Name	Sequence (5´-3´)	Description	Notes
GN393	ATGAGCAAACTGGAAAAATTTACGAATTGTTATAGCCTG	pMal-LbCas12a- delete SV40 NLS sequence
GN394	TTCCAGTTTGCTCATGCCCTGGAAGTACAGGTTCTCATGATG	pMal-LbCas12a- delete SV40 NLS sequence
GN395	AGACATCGGTTAAACACTAAGCTTCAAATAAAACGAAAGGCTCAGTCGAAAGAC	pMal-LbCas12a- delete delete tag sequence at the end (i.e. add stop codon to gene)
GN396	GTGTTTAACCGATGTCTGTGCGTACTCCAGCCATTCCTTATTGCTAATAGC	pMal-LbCas12a- delete delete tag sequence at the end (i.e. add stop codon to gene)
library gene L	GCATTGCTGTACGAATCGTACAGGGTGCTTCAGGATTTTGTACTGTCCACGCCGACGGAATGGTCAAGCTCGGACATCGTGATTGATAATGCGATGC	Base sequence for gene L library oligo pool. The underlined sequence contained all potential 1 nt deletions, single, or double mutations
library gene W	GCATTGCTGTACGAATCGTACAGGGTGCTTCAGGATTTTACGGCCACTTCCGTGTCTGACTGGTCAAGCTCGGACATCGTGATTGATAATGCGATGC	Base sequence for gene W library oligo pool. The underlined sequence contained all potential 1 nt deletions, single, or double mutations
MASA22	GCATTGCTGTACGAATCGTACAGGGTGCTTCAGGATGCATTCTTATTAATACATTTGAAATGGTCAAGCTCGGACATCGTGATTGATAATGCGATGC	Oligo for assembly of random sequence into pUC19 to serve as a spike-in sequence
MASA23	GCATTGCTGTACGAATCGTACAGGGTGCTTCAGGATCGCGCCCAACTGACGCTAGGCAAGTGGTCAAGCTCGGACATCGTGATTGATAATGCGATGC	Oligo for assembly of random sequence into pUC19 to serve as a spike-in sequence
MASA24	GCATTGCTGTACGAATCGTACAGGGTGCTTCAGGATTCAGTGCAGGCTCCCGTGTTAGGATGGTCAAGCTCGGACATCGTGATTGATAATGCGATGC	Oligo for assembly of random sequence into pUC19 to serve as a spike-in sequence
MASA25	GCATTGCTGTACGAATCGTACAGGGTGCTTCAGGATTAAGGGTAAACATACAAGTCGATATGGTCAAGCTCGGACATCGTGATTGATAATGCGATGC	Oligo for assembly of random sequence into pUC19 to serve as a spike-in sequence
MASA26	GCATTGCTGTACGAATCGTACAGGGTGCTTCAGGATCATCCAGCACTCTACGGTTCCTCCTGGTCAAGCTCGGACATCGTGATTGATAATGCGATGC	Oligo for assembly of random sequence into pUC19 to serve as a spike-in sequence
MAS818	GCATTGCTGTACGAATCGTACAGGGTGC	PCR amplify gene L/W target libraries prior to Gibson Assembly
MAS819	GCATCGCATTATCAATCACGATGTCCGAGC	PCR amplify gene L/W target libraries prior to Gibson Assembly
GN375	GTCAAGCTCGGACATCGTGATTGATAATGCGATGCACTGGCCGTCGTTTTACAACGTC	PCR amplify pUC19 backbone and add homology to the flanking sequences of the library oligos
GN376	CCTGAAGCACCCTGTACGATTCGTACAGCAATGCGTCATAGCTGTTTCCTGTGTGAAATTG	PCR amplify pUC19 backbone and add homology to the flanking sequences of the library oligos
MAS860	TCGTCGGCAGCGTCAGATGTGTATAAGAGACAGGCATCGCATTATCAATCACGATGTC	PCR primer to amplify target region of pLibrary	contains Nextera adapter
MAS861	GTCTCGTGGGCTCGGAGATGTGTATAAGAGACAGGCATTGCTGTACGAATCGTACAGG	PCR primer to amplify target region of pLibrary	contains Nextera adapter
GN399	GATCCTTTACGGCCACTTCCGTGTCTGACA	oligo 1 for gene W target cloning between BamHI/HindIII
GN400	AGCTTGTCAGACACGGAAGTGGCCGTAAAG	oligo 2 for gene W target cloning between BamHI/HindIII
GN275	GATCCTTTGTACTGTCCACGCCGACGGAA	oligo 1 for gene L target cloning between BamHI/HindIII
GN276	AGCTTTCCGTCGGCGTGGACAGTACAAAG	oligo 2 for gene L target cloning between BamHI/HindIII
GN471	GATCCTTTGTTCTGTCCACGCCGACGGAAA	oligo 1 for gene L A2T target cloning between BamHI/HindIII
GN472	AGCTTTTCCGTCGGCGTGGACAGAACAAAG	oligo 2 for gene L A2T target cloning between BamHI/HindIII
AS009	GATCCTTTGTACTGTCCACGCCGACTGGA	oligo 1 for gene L G17T A19G target cloning between BamHI/HindIII
AS010	AGCTTTCCAGTCGGCGTGGACAGTACAAAG	oligo 2 for gene L G17T A19G target cloning between BamHI/HindIII
GN 643	TTCCGTCGGCGTGGACAGTAATCTACAAGAGTAGAAATTACCTATAGTGAGTCGTATTA	template oligo for in vitro transcription of AsCas12a crRNA targeting gene L
GN 644	GTCAGACACGGAAGTGGCCGATCTACAAGAGTAGAAATTACCTATAGTGAGTCGTATTA	template oligo for in vitro transcription of AsCas12a crRNA targeting gene W
GN 645	TTCCGTCGGCGTGGACAGTAATCTACAACAGTAGAAATTCCTATAGTGAGTCGTATTA	template oligo for in vitro transcription of FnCas12a crRNA targeting gene L
GN 646	GTCAGACACGGAAGTGGCCGATCTACAACAGTAGAAATTCCTATAGTGAGTCGTATTA	template oligo for in vitro transcription of FnCas12a crRNA targeting gene W
GN 647	TTCCGTCGGCGTGGACAGTAATCTACACTTAGTAGAAATTCCTATAGTGAGTCGTATTA	template oligo for in vitro transcription of LbCas12a crRNA targeting gene L
GN 648	GTCAGACACGGAAGTGGCCGATCTACACTTAGTAGAAATTCCTATAGTGAGTCGTATTA	template oligo for in vitro transcription of LbCas12a crRNA targeting gene W
GN 649	TTCCGGCGGCGTGGACAGTAATCTACAACAGTAGAAATTCCTATAGTGAGTCGTATTA	template oligo for in vitro transcription of FnCas12a crRNA-1MM15-A15C - targeting gene L
KM412	GTGCTTCAGGATGTTTACGGTTCGCGTGGATTAAAGGTGCGTCAAGCTCG	Activator non-target strand DNA for ssDNA trans cleavage activity assay (PS4 sequence)
KM413	CGAGCTTGACGCACCTTTAATCCACGCGAACCGTAAACATCCTGAAGCAC	Activator target strand DNA for ssDNA trans cleavage activity assay (PS4 sequence)
As PS4 crRNA	UAAUUUCUACUCUUGUAGAUCGGUUCGCGUGGAUUAAAGG	crRNA targeting PS4 sequence used for ssDNA trans cleavage activity assay with AsCas12a
Fn PS4 crRNA	AAUUUCUACUGUUGUAGAUCGGUUCGCGUGGAUUAAAGG	crRNA targeting PS4 sequence used for ssDNA trans cleavage activity assay with FnCas12a
Lb PS4 crRNA	AAUUUCUACUAAGUGUAGAUCGGUUCGCGUGGAUUAAAGG	crRNA targeting PS4 sequence used for ssDNA trans cleavage activity assay with LbCas12a
MAS711	AAACAAAGCATGCGGCCGCATGCTCATGATCATTATACGAGCCGGATGATTAATCGCCAGGGAAGCTTTGTCGACCTGCAGGCG	add P4 promoter to pACYC Cas12a expression constructs - forward
MAS712	CGGCCGCATGCTTTGTTTAACTTTAAGAAGGAGAATGCCTCGAGATGTCAATTTATCAAGAATTTGTTAATAAATATAG	add P4 promoter to pACYC Cas12a expression constructs - reverse
MAS380	ATCTACAACAGTAGAAATTATTTAAAGTTCTTAGACATGGAGAAACAGTAGAGAGTTGCG	Change FnCas12a CRISPR array spacer - Universal reverse primer
MAS398	TCATTTATGGAGCGTGAGGAGTCTAAGAACTTTAAATAATTTCTACTGTTGTAGATCTAGCATAACCCCTTGGGG	Change FnCas12a CRISPR array spacer - Gene J perfect
MAS478	TACTGTCCACGCCGACGGAAGTCTAAGAACTTTAAATAATTTCTACTGTTGTAGATCTAGCATAACCCCTTGGGG	Change FnCas12a CRISPR array spacer - Gene L perfect
MAS657	ATGATGATATTGAACAGGAAGTCTAAGAACTTTAAATAATTTCTACTGTTGTAGATCTAGCATAACCCCTTGGGG	Change FnCas12a CRISPR array spacer - Gene A perfect
MAS658	CGGCCACTTCCGTGTCTGACGTCTAAGAACTTTAAATAATTTCTACTGTTGTAGATCTAGCATAACCCCTTGGGG	Change FnCas12a CRISPR array spacer - Gene W perfect
MAS659	CCGAGGATGACTGCTGCTGCGTCTAAGAACTTTAAATAATTTCTACTGTTGTAGATCTAGCATAACCCCTTGGGG	Change FnCas12a CRISPR array spacer - Gene B perfect
MAS660	ACTGCGCTGACATCATCGCCGTCTAAGAACTTTAAATAATTTCTACTGTTGTAGATCTAGCATAACCCCTTGGGG	Change FnCas12a CRISPR array spacer - Gene C perfect
MAS661	CCCTTCATCACTAAAGGCCGGTCTAAGAACTTTAAATAATTTCTACTGTTGTAGATCTAGCATAACCCCTTGGGG	Change FnCas12a CRISPR array spacer - Gene D perfect
MAS662	TGCCGTGCTTAAGGGCAAATGTCTAAGAACTTTAAATAATTTCTACTGTTGTAGATCTAGCATAACCCCTTGGGG	Change FnCas12a CRISPR array spacer - Gene E perfect
MAS405	ATCTACACTTAGTAGAAATTATTTAATCTTTGAAACATGGAGAAACAGTAGAGAGTTGCG	Change LbCas12a CRISPR array spacer - Universal reverse primer
MAS406	TCATTTATGGAGCGTGAGGAGTTTCAAAGATTAAATAATTTCTACTAAGTGTAGATCTAGCATAACCCCTTGGGG	Change LbCas12a CRISPR array spacer - Gene J perfect
MAS560	TACTGTCCACGCCGACGGAAGTTTCAAAGATTAAATAATTTCTACTAAGTGTAGATCTAGCATAACCCCTTGGGG	Change LbCas12a CRISPR array spacer - Gene L perfect
MAS669	ATGATGATATTGAACAGGAAGTTTCAAAGATTAAATAATTTCTACTAAGTGTAGATCTAGCATAACCCCTTGGGG	Change LbCas12a CRISPR array spacer - Gene A perfect
MAS670	CGGCCACTTCCGTGTCTGACGTTTCAAAGATTAAATAATTTCTACTAAGTGTAGATCTAGCATAACCCCTTGGGG	Change LbCas12a CRISPR array spacer - Gene W perfect
MAS671	CCGAGGATGACTGCTGCTGCGTTTCAAAGATTAAATAATTTCTACTAAGTGTAGATCTAGCATAACCCCTTGGGG	Change LbCas12a CRISPR array spacer - Gene B perfect
MAS672	ACTGCGCTGACATCATCGCCGTTTCAAAGATTAAATAATTTCTACTAAGTGTAGATCTAGCATAACCCCTTGGGG	Change LbCas12a CRISPR array spacer - Gene C perfect
MAS673	CCCTTCATCACTAAAGGCCGGTTTCAAAGATTAAATAATTTCTACTAAGTGTAGATCTAGCATAACCCCTTGGGG	Change LbCas12a CRISPR array spacer - Gene D perfect
MAS674	TGCCGTGCTTAAGGGCAAATGTTTCAAAGATTAAATAATTTCTACTAAGTGTAGATCTAGCATAACCCCTTGGGG	Change LbCas12a CRISPR array spacer - Gene E perfect
MAS382	ATCTACAAGAGTAGAAATTAAAAAGGTCTTTTGACATGGAGAAACAGTAGAGAGTTGCG	Change AsCas12a CRISPR array spacer - Universal reverse primer
MAS402	TCATTTATGGAGCGTGAGGAGTCAAAAGACCTTTTTAATTTCTACTCTTGTAGATCTAGCATAACCCCTTGGGG	Change AsCas12a CRISPR array spacer - Gene J perfect
MAS555	TACTGTCCACGCCGACGGAAGTCAAAAGACCTTTTTAATTTCTACTCTTGTAGATCTAGCATAACCCCTTGGGG	Change AsCas12a CRISPR array spacer - Gene L perfect
MAS681	ATGATGATATTGAACAGGAAGTCAAAAGACCTTTTTAATTTCTACTCTTGTAGATCTAGCATAACCCCTTGGGG	Change AsCas12a CRISPR array spacer - Gene A perfect
MAS682	CGGCCACTTCCGTGTCTGACGTCAAAAGACCTTTTTAATTTCTACTCTTGTAGATCTAGCATAACCCCTTGGGG	Change AsCas12a CRISPR array spacer - Gene W perfect
MAS683	CCGAGGATGACTGCTGCTGCGTCAAAAGACCTTTTTAATTTCTACTCTTGTAGATCTAGCATAACCCCTTGGGG	Change AsCas12a CRISPR array spacer - Gene B perfect
MAS684	ACTGCGCTGACATCATCGCCGTCAAAAGACCTTTTTAATTTCTACTCTTGTAGATCTAGCATAACCCCTTGGGG	Change AsCas12a CRISPR array spacer - Gene C perfect
MAS685	CCCTTCATCACTAAAGGCCGGTCAAAAGACCTTTTTAATTTCTACTCTTGTAGATCTAGCATAACCCCTTGGGG	Change AsCas12a CRISPR array spacer - Gene D perfect
MAS686	TGCCGTGCTTAAGGGCAAATGTCAAAAGACCTTTTTAATTTCTACTCTTGTAGATCTAGCATAACCCCTTGGGG	Change AsCas12a CRISPR array spacer - Gene E perfect
MAS566	TCGTCGGCAGCGTCAGATGTGTATAAGAGACAGTCGCTGATGCAAAATGTTTTATGTG	PCR primer to amplify Gene J Cas12a target	contains Nextera adapter
MAS468	GTCTCGTGGGCTCGGAGATGTGTATAAGAGACAGTTCGCGCGGGGTATGC	PCR primer to amplify Gene J Cas12a target	contains Nextera adapter
MAS739	TCGTCGGCAGCGTCAGATGTGTATAAGAGACAGGCATTGAGCAGTGCAGCG	PCR primer to amplify Gene L Cas12a target	contains Nextera adapter
MAS499	GTCTCGTGGGCTCGGAGATGTGTATAAGAGACAGGTGTTGGCCAGCATGATACG	PCR primer to amplify Gene L Cas12a target	contains Nextera adapter
MAS740	TCGTCGGCAGCGTCAGATGTGTATAAGAGACAGGTCGGTGGATGTGGCGGG	PCR primer to amplify Gene A Cas12a target	contains Nextera adapter
MAS741	GTCTCGTGGGCTCGGAGATGTGTATAAGAGACAGCCGAGCCTTCAATACGCTTGTC	PCR primer to amplify Gene A Cas12a target	contains Nextera adapter
MAS742	TCGTCGGCAGCGTCAGATGTGTATAAGAGACAGTGGCAACAGTACAGAAAGACGG	PCR primer to amplify Gene W Cas12a target	contains Nextera adapter
MAS743	GTCTCGTGGGCTCGGAGATGTGTATAAGAGACAGCATGCCGGTCTGCACTTCC	PCR primer to amplify Gene W Cas12a target	contains Nextera adapter
MAS744	TCGTCGGCAGCGTCAGATGTGTATAAGAGACAGCGTGCCTTTTCCCGCGAG	PCR primer to amplify Gene B Cas12a target	contains Nextera adapter
MAS745	GTCTCGTGGGCTCGGAGATGTGTATAAGAGACAGCCGAATCATCATGGTAAACGTGCG	PCR primer to amplify Gene B Cas12a target	contains Nextera adapter
MAS746	TCGTCGGCAGCGTCAGATGTGTATAAGAGACAGGATATGGACACGCCCGGC	PCR primer to amplify Gene C Cas12a target	contains Nextera adapter
MAS747	GTCTCGTGGGCTCGGAGATGTGTATAAGAGACAGGTTGGCAAGCGCCCATACC	PCR primer to amplify Gene C Cas12a target	contains Nextera adapter
MAS748	TCGTCGGCAGCGTCAGATGTGTATAAGAGACAGACCGCGTTTGCCGGAAC	PCR primer to amplify Gene D Cas12a target	contains Nextera adapter
MAS749	GTCTCGTGGGCTCGGAGATGTGTATAAGAGACAGTGTGTACATCGACATAAAAAAATCCCG	PCR primer to amplify Gene D Cas12a target	contains Nextera adapter
MAS750	TCGTCGGCAGCGTCAGATGTGTATAAGAGACAGAAGAGCTGGCCATTGCTCAG	PCR primer to amplify Gene E Cas12a target	contains Nextera adapter
MAS751	GTCTCGTGGGCTCGGAGATGTGTATAAGAGACAGCCACCTCAACCGGATCGAAG	PCR primer to amplify Gene E Cas12a target	contains Nextera adapter
N701	CAAGCAGAAGACGGCATACGAGAT TCGCCTTA GTCTCGTGGGCTCGG	MiSeq barcode forward
N702	CAAGCAGAAGACGGCATACGAGAT CTAGTACG GTCTCGTGGGCTCGG	MiSeq barcode forward
N703	CAAGCAGAAGACGGCATACGAGAT TTCTGCCT GTCTCGTGGGCTCGG	MiSeq barcode forward
N704	CAAGCAGAAGACGGCATACGAGAT GCTCAGGA GTCTCGTGGGCTCGG	MiSeq barcode forward
N705	CAAGCAGAAGACGGCATACGAGAT AGGAGTCC GTCTCGTGGGCTCGG	MiSeq barcode forward
N706	CAAGCAGAAGACGGCATACGAGAT CATGCCTA GTCTCGTGGGCTCGG	MiSeq barcode forward
N707	CAAGCAGAAGACGGCATACGAGAT GTAGAGAG GTCTCGTGGGCTCGG	MiSeq barcode forward
N708	CAAGCAGAAGACGGCATACGAGAT CCTCTCTG GTCTCGTGGGCTCGG	MiSeq barcode forward
N709	CAAGCAGAAGACGGCATACGAGAT AGCGTAGC GTCTCGTGGGCTCGG	MiSeq barcode forward
N710	CAAGCAGAAGACGGCATACGAGAT CAGCCTCG GTCTCGTGGGCTCGG	MiSeq barcode forward
N711	CAAGCAGAAGACGGCATACGAGAT TGCCTCTT GTCTCGTGGGCTCGG	MiSeq barcode forward
N712	CAAGCAGAAGACGGCATACGAGAT TCCTCTAC GTCTCGTGGGCTCGG	MiSeq barcode forward
N714	CAAGCAGAAGACGGCATACGAGAT TCATGAGC GTCTCGTGGGCTCGG	MiSeq barcode forward
N715	CAAGCAGAAGACGGCATACGAGAT CCTGAGAT GTCTCGTGGGCTCGG	MiSeq barcode forward
N716	CAAGCAGAAGACGGCATACGAGAT TAGCGAGT GTCTCGTGGGCTCGG	MiSeq barcode forward
N718	CAAGCAGAAGACGGCATACGAGAT GTAGCTCC GTCTCGTGGGCTCGG	MiSeq barcode forward
N719	CAAGCAGAAGACGGCATACGAGAT TACTACGC GTCTCGTGGGCTCGG	MiSeq barcode forward
N720	CAAGCAGAAGACGGCATACGAGAT AGGCTCCG GTCTCGTGGGCTCGG	MiSeq barcode forward
N721	CAAGCAGAAGACGGCATACGAGAT GCAGCGTA GTCTCGTGGGCTCGG	MiSeq barcode forward
N722	CAAGCAGAAGACGGCATACGAGAT CTGCGCAT GTCTCGTGGGCTCGG	MiSeq barcode forward
N723	CAAGCAGAAGACGGCATACGAGAT GAGCGCTA GTCTCGTGGGCTCGG	MiSeq barcode forward
N724	CAAGCAGAAGACGGCATACGAGAT CGCTCAGT GTCTCGTGGGCTCGG	MiSeq barcode forward
N726	CAAGCAGAAGACGGCATACGAGAT GTCTTAGG GTCTCGTGGGCTCGG	MiSeq barcode forward
N727	CAAGCAGAAGACGGCATACGAGAT ACTGATCG GTCTCGTGGGCTCGG	MiSeq barcode forward
N728	CAAGCAGAAGACGGCATACGAGAT TAGCTGCA GTCTCGTGGGCTCGG	MiSeq barcode forward
N729	CAAGCAGAAGACGGCATACGAGAT GACGTCGA GTCTCGTGGGCTCGG	MiSeq barcode forward
[N/S/E]501	AATGATACGGCGACCACCGAGATCTACAC TAGATCGC TCGTCGGCAGCGTC	MiSeq barcode reverse
[N/S/E]502	AATGATACGGCGACCACCGAGATCTACAC CTCTCTAT TCGTCGGCAGCGTC	MiSeq barcode reverse
[N/S/E]503	AATGATACGGCGACCACCGAGATCTACAC TATCCTCT TCGTCGGCAGCGTC	MiSeq barcode reverse
[N/S/E]504	AATGATACGGCGACCACCGAGATCTACAC AGAGTAGA TCGTCGGCAGCGTC	MiSeq barcode reverse
[N/S/E]505	AATGATACGGCGACCACCGAGATCTACAC GTAAGGAG TCGTCGGCAGCGTC	MiSeq barcode reverse
[N/S/E]506	AATGATACGGCGACCACCGAGATCTACAC ACTGCATA TCGTCGGCAGCGTC	MiSeq barcode reverse
[N/S/E]507	AATGATACGGCGACCACCGAGATCTACAC AAGGAGTA TCGTCGGCAGCGTC	MiSeq barcode reverse
[N/S/E]508	AATGATACGGCGACCACCGAGATCTACAC CTAAGCCT TCGTCGGCAGCGTC	MiSeq barcode reverse
S510	AATGATACGGCGACCACCGAGATCTACAC CGTCTAAT TCGTCGGCAGCGTC	MiSeq barcode reverse
S511	AATGATACGGCGACCACCGAGATCTACAC TCTCTCCG TCGTCGGCAGCGTC	MiSeq barcode reverse
S513	AATGATACGGCGACCACCGAGATCTACAC TCGACTAG TCGTCGGCAGCGTC	MiSeq barcode reverse
S515	AATGATACGGCGACCACCGAGATCTACAC TTCTAGCT TCGTCGGCAGCGTC	MiSeq barcode reverse
S516	AATGATACGGCGACCACCGAGATCTACAC CCTAGAGT TCGTCGGCAGCGTC	MiSeq barcode reverse
[N/S/E]517	AATGATACGGCGACCACCGAGATCTACAC GCGTAAGA TCGTCGGCAGCGTC	MiSeq barcode reverse
S518	AATGATACGGCGACCACCGAGATCTACAC CTATTAAG TCGTCGGCAGCGTC	MiSeq barcode reverse
S520	AATGATACGGCGACCACCGAGATCTACAC AAGGCTAT TCGTCGGCAGCGTC	MiSeq barcode reverse
S521	AATGATACGGCGACCACCGAGATCTACAC GAGCCTTA TCGTCGGCAGCGTC	MiSeq barcode reverse
S522	AATGATACGGCGACCACCGAGATCTACAC TTATGCGA TCGTCGGCAGCGTC	MiSeq barcode reverse
